# Single nuclei chromatin profiling of ventral midbrain reveals cell identity transcription factors and cell type-specific gene regulatory variation

**DOI:** 10.1101/2020.06.10.144626

**Authors:** Yujuan Gui, Kamil Grzyb, Mélanie H. Thomas, Jochen Ohnmacht, Pierre Garcia, Manuel Buttini, Alexander Skupin, Thomas Sauter, Lasse Sinkkonen

## Abstract

Cell types in ventral midbrain are involved in diseases with variable genetic susceptibility such as Parkinson’s disease and schizophrenia. Many genetic variants affect regulatory regions and alter gene expression. We report 20 658 single nuclei chromatin accessibility profiles of ventral midbrain from two genetically and phenotypically distinct mouse strains. We distinguish ten cell types based on chromatin profiles and analysis of accessible regions controlling cell identity genes highlights cell type-specific key transcription factors. Regulatory variation segregating the mouse strains manifests more on transcriptome than chromatin level. However, cell type-level data reveals changes not captured at tissue level. To discover the scope and cell-type specificity of *cis*-acting variation in midbrain gene expression, we identify putative regulatory variants and show them to be enriched at differentially expressed loci. Finally, we find TCF7L2 to mediate *trans*-acting variation selectively in midbrain neurons. Our dataset provides an extensive resource to study gene regulation in mesencephalon.
