## Supplemental Table 1 for "Single nuclei chromatin profiling of ventral midbrain reveals cell identity transcription factors and cell type-specific gene regulatory variation"

### Sheet: AJ
cell type	cell number
Astrocyte	1398
Endothelial stalk	155
Endothelial tip	195
Macrophage	437
Mural	3
Neuron	5653
Neuron (Slc17a6)	449
Neuron (Th)	196
Oligodendrocyte (Tfr)	1472
Polydendrocyte (Tnr)	151
Polydendrocyte (Tnr, Cspg5)	251

### Sheet: BL6
cell type	cell number
Astrocyte	1389
Endothelial stalk	69
Endothelial tip	43
Macrophage	530
Neuron	5863
Neuron (Slc17a6)	19
Neuron (Th)	45
Oligodendrocyte (Tfr)	1998
Polydendrocyte (Tnr)	73
Polydendrocyte (Tnr, Cspg5)	258
Mural	10
Oligodendrocyte (Tnr)	1
