## Supplemental Table 2 for "Single nuclei chromatin profiling of ventral midbrain reveals cell identity transcription factors and cell type-specific gene regulatory variation"

### Sheet: astrocyte
Astrocyte	Endothelial stalk	Endothelial tip	Macrophage	Neuron	Neuron (Slc17a6)	Neuron (Th)	Oligodendrocyte	Polydendrocyte (Tnr, Cspg5)	Polydendrocyte (Tnr)
2310022B05Rik	9430020K01Rik	Aebp1	Aif1	1700020I14Rik	1810041L15Rik	2900011O08Rik	2810468N07Rik	3110035E14Rik	0610007P14Rik
Acsbg1	Abcb1a	Ahnak	Arpc2	5730455P16Rik	2900011O08Rik	4932438A13Rik	Abca2	Alcam	1110007C09Rik
Acsl3	Abcg2	Aldh1a1	Blvrb	Ache	6430548M08Rik	6330403K07Rik	Acot7	Arl2bp	1810041L15Rik
Acsl6	Abhd2	Aldh1a2	Bst2	Adar	Adarb1	6430548M08Rik	Adipor2	C1ql1	2810468N07Rik
Agt	Ablim1	Anxa2	C1qa	Adgrl1	Adgra1	Abhd8	Adssl1	Cacng4	4930402H24Rik
Ahcyl1	Acvrl1	Anxa5	C1qb	Ahi1	Adgrb1	Ache	Agpat4	Ccdc88a	Aatk
Aldoc	Adgrf5	Arhgap29	C1qc	Ank3	Adgrl1	Acly	Aig1	Ccnd1	Abcd3
Aqp4	Adgrl4	Bgn	Cbr2	Ap3b2	Adora1	Acot7	Anln	Cd9	Abhd16a
Arhgap5	Afap1l1	Cd63	Cd163	Arhgef4	Akap11	Actr1b	Ap2a1	Cntn1	Abhd17b
Asrgl1	Ahnak	Cfh	Cd63	Arhgef9	Amotl1	Adap1	Aplp1	Cspg4	Ablim2
Atp1a2	Akap12	Clmp	Cd68	Atp1a3	Ank3	Adar	App	Cspg5	Adamts4
Atp1b2	Akr1a1	Col15a1	Clta	Atp1b1	Anks1b	Adgrl1	Arrdc3	Dbi	Add1
Bcan	Anp32a	Col1a1	Cltc	Atp2b2	Apba2	Agap3	Arsg	Epn2	Ado
Camk2g	Anxa3	Col1a2	Cotl1	Atp6v1b2	Arhgap32	Agpat1	Aspa	Fabp7	Ago3
Ccdc88a	Arhgap29	Col3a1	Csf1r	Atp6v1g2	Arpp21	Agtpbp1	Atp1b3	Fip1l1	Agpat4
Chchd10	Arl4a	Col4a1	Ctsa	Basp1	Atp2b1	Ahi1	Atp8a1	Gpm6a	App
Chpt1	Atox1	Colec12	Ctsb	Bend6	Atp2b2	AI314180	Bin1	Gria2	Arf4
Ckb	BC028528	Cp	Ctsc	Bex2	Atxn1	Ajap1	Bpgm	Gria3	Arhgap35
Clu	Bnip2	Crispld2	Ctsd	Cacna2d2	Auts2	Aldh1a1	Car14	Kcnip3	Arhgef10
Cpe	Bsg	Dcn	Ctsh	Cacng2	C1qtnf4	Ankrd34b	Car2	Lhfpl3	Arhgef2
Ednrb	C130074G19Rik	Ece1	Ctss	Cadm3	Cacna1g	Ap1b1	Carhsp1	Matn4	Arhgef7
Enho	Calm1	Edn3	Ctsz	Camk2g	Cacna2d1	Ap2a2	Ccp110	Nav1	Arpc1a
F3	Car4	Efemp1	Cx3cr1	Camk2n2	Cacnb4	Ap3b2	Cd82	Ncald	Arpc1b
Fam213a	Cav1	Enpp1	Cyba	Camta1	Cacng2	Apba1	Cdc37l1	Neu4	Arsb
Fgfr3	Cd200	F3	Dab2	Celsr2	Cadm3	Apba2	Cdc42ep2	Nrxn2	Atat1
Fut9	Cd2ap	Fam46a	Ehd4	Cend1	Calb1	Arf3	Cers2	Olig1	Atp6v0a2
Gabrb1	Cd34	Fbln2	Erp29	Cep290	Calm1	Arhgap44	Cmtm5	Olig2	Atxn7l3b
Gfap	Cd59a	Fcgrt	F13a1	Chd3os	Camk1d	Arhgdig	Cntn2	Pdgfra	Bace1
Gja1	Cd93	Fgfr1	Fcer1g	Chga	Camk2a	Arhgef9	Cryab	Phlda1	Bcan
Gjb6	Cdh5	Flrt2	Fcgr2b	Chgb	Camk2b	Atcay	Csrp1	Ppfibp1	Bcar1
Glud1	Cdkn1a	Fmod	Fcgr3	Cmip	Camk2d	Atp13a2	Cystm1	Ramp1	Bcl7a
Gm2a	Cgnl1	Gjb2	Fcgrt	Cntnap2	Camkv	Atp2b2	Degs1	Rgcc	Bfsp2
Gpm6a	Cldn5	Gjb6	Fcrls	Cpeb3	Ccdc136	Atp6v0a1	Desi1	S100a1	Cadm1
Gpr37l1	Clic4	Gsn	Fyb	Cxxc4	Cck	Atp6v1b2	Dixdc1	S100a16	Cadm2
Gria1	Clic5	Gstm1	Gas6	Cyfip2	Cdc42bpa	Atp9a	Dnajb2	Sdc3	Cadm4
Gstm1	Col4a1	Hlf	Grn	Cygb	Cdk5r1	Auts2	Dpy19l1	Serpine2	Carhsp1
Hepacam	Col4a3bp	Ifitm2	Hexa	Dnm1	Cdkl5	B3gat3	Dusp26	Slc22a17	Cat
Htra1	Crip2	Igf2	Hexb	Dnm3	Celf1	B630019K06Rik	Edil3	Snx22	Cd81
Id2	Ctla2a	Igfbp2	Ifi27l2a	Dos	Celf2	Basp1	Efcab14	Sox2	Cdc42se2
Itm2c	Ctnnb1	Igfbp4	Igfbp4	Dpp6	Chd3	BC029722	Efhd1	Sox4	Cdh11
Kcnj10	Ctsh	Islr	Itm2b	Dusp8	Chgb	Bcat1	Efnb3	Sox8	Cdk4
Ldhb	Cxcl12	Itih2	Lamp1	Dzank1	Cit	Bex1	Elovl1	Spon1	Cers2
Lgi1	Cyb5r3	Lamb2	Laptm5	Dzip3	Clmn	Bex2	Elovl5	Tmem100	Chadl
Lxn	Ece1	Lamc1	Lcp1	Eef1a2	Clstn1	Blcap	Endod1	Tspan3	Chn2
Macf1	Egfl7	Laptm4a	Lgmn	Efr3a	Cpeb3	Bsn	Enpp2	Tspan7	Cnksr3
Metrn	Emcn	Lgals1	Lst1	Elmod1	Crmp1	C77370	Enpp4	Vcan	Col9a3
Mid1ip1	Eng	Lrp1	Ltc4s	Eno2	Cttnbp2	Cacna1a	Epb4.1l3	Zcchc24	Cpox
Mlc1	Epas1	Lum	Ly86	Faim2	Cx3cl1	Cacna1b	Ermn		Ctsl
Mmd2	Erg	Mdk	Lyve1	Fam126b	Cyfip2	Cacna1e	Etv1		Cyb5a
mt-Rnr2	Esam	Mgp	Lyz2	Fam155a	Dlgap1	Cacna2d2	Evi2a		Cyp51
Mt1	Esyt2	Mmp14	Maf	Fbxw7	Dlgap4	Cacng2	Fabp5		Cyth2
Mt2	Ets1	Nid1	Mbnl1	Flywch1	Dnm1	Cadm2	Fam171b		D430041D05Rik
Mt3	Fam101b	Nr2f2	Mef2c	Fndc5	Dos	Cadm3	Fez1		Ddr1
Myo10	Fcgrt	Nupr1	Mrc1	Gaa	Dusp8	Cadps	Fnbp1		Deb1
Myo6	Fli1	Ogn	Ms4a6c	Gabra1	Eef1a2	Cadps2	Frmd8		Dhcr24
Ndrg2	Flt1	Olfml3	Ms4a7	Gabra2	Epha4	Calm3	Gamt		Dhrs7
Nfia	Fn1	Pam	Npc2	Gabrb1	Faim2	Caln1	Gatm		Dip2b
Nfib	Foxp1	Pcolce	Nrp1	Gabrg2	Fam126b	Caly	Gjb1		Dnajb11
Nfix	Foxq1	Phlda1	Pf4	Gad1	Fam171b	Camk2d	Gjc2		Dnm2
Nkain4	Fxyd5	Plat	Pfn1	Gad2	Foxp2	Camk2n2	Glod4		Dock9
Nnat	Gnai2	Prelp	Pld4	Gatsl2	Frrs1l	Caskin1	Glul		Dpysl2
Ntm	Gnas	Ptgds	Ptpn18	Gnal	Fut9	Cdh13	Gm21984		Dusp15
Ntrk2	Golim4	Ptn	Rgs10	Gnao1	Gabbr2	Cdh8	Gna12		Dusp7
Ntsr2	Gpx1	Rbp1	Rnase4	Gnas	Gabra2	Cdk14	Gnai1		Dynll2
Paqr8	Gsta4	Rcn3	Rrbp1	Got1	Gabra4	Cdkl2	Gng11		E130308A19Rik
Pbxip1	H2-D1	S100a6	Sepp1	Gpr162	Gls	Cds2	Gpm6b		Efcab14
Pfkm	H2-K1	Sept11	Serinc3	Gprasp1	Gnao1	Celf4	Gpr37		Eif3j2
Pitpnc1	Icam2	Serpinf1	Sh3bgrl3	Gprasp2	Gpc1	Celf6	Gprc5b		Eif4a1
Pla2g7	Id1	Serping1	Siglech	Gria2	Gprasp1	Celsr2	Grb14		Elavl3
Ppap2b	Id3	Serpinh1	Snx2	Grin1	Grin1	Cend1	Gsn		Elovl1
Prdx6	Ifitm3	Slc6a13	Stab1	Grm5	Grin2b	Cep290	Gstm5		Elovl6
Prnp	Iqgap1	Slc6a20a	Tmem176b	Helz	Grm1	Cers4	Gstm7		Elovl7
Psap	Itga6	Slc7a11	Tmsb4x	Hs6st2	Grm5	Chd5	Gstp1		Emc3
Pygb	Itm2a	Spp1	Trem2	Hsp90aa1	Hlf	Chga	H2afj		Eml1
Ramp1	Kdr	Syn3	Txnip	Hspa4l	Igfbp5	Chgb	Hapln2		Enpp6
Rcn2	Kitl	Tbx18	Tyrobp	Idh3a	Ildr2	Chrna4	Hcn2		Epb4.1l2
S1pr1	Klf2	Tcf4	Unc93b1	Impact	Kcna2	Chrna6	Hepacam		Ephb1
Sash1	Klf4	Tgfbi	Vamp8	Ina	Kcnab2	Chrnb3	Hmox2		Fabp5
Scd2	Klf6	Timp3	Zfp36l1	Kcna2	Kcnc2	Chst1	Il33		Fam3c
Scg3	Lef1	Tmsb10		Kcnab2	Kcnd2	Clptm1l	Inpp5f		Far1
Sdc4	Lmo2	Vtn		Kcnc3	Kcnj9	Clstn2	Josd2		Fkbp9
Sfxn5	Lsr	Vwa1		Kcnq1ot1	Kcnma1	Clstn3	Kcna1		Fmnl2
Slc1a2	Ltbp4	Zbtb20		Kif21a	Kcnq3	Cmip	Kctd13		Fnta
Slc1a3	Luzp1			Kif3a	Kif1a	Cnksr2	Kif1b		Foxn3
Slc39a12	Ly6a			Kif5a	Lingo1	Col25a1	Lamp1		Frmd4a
Slc4a4	Ly6c1			Kif5c	Lpgat1	Cpeb3	Lap3		Frmd8
Slc6a1	Maoa			Larp1	Lppr4	Cplx1	Lgi3		Fryl
Slc6a11	Mllt4			Lpgat1	Lrrc7	Cplx2	Litaf		Fscn1
Slc7a10	Mxd4			Lrrc4b	Lrrn2	Cpne7	Mal		Fyn
Sox2	Myh9			Lynx1	Lrrtm1	Crmp1	Map7		Gab1
Sox9	Myl12a			Map1a	Lynx1	Csnk1g2	Mapk8ip1		Gal3st1
Sparc	Myl12b			Map2k4	Mef2a	Ctnnd2	Mid1ip1		Gamt
Srebf1	Myo10			Map7d2	Mycbp2	Cxxc4	Mog		Gas7
Timp4	Ndrg1			Map9	Myh10	Cyfip2	Msmo1		Gipc1
Tmem47	Ndufa7			Mapk8ip2	Myo5a	Dclk1	Ndrg1		Gjc2
Tprkb	Nes			Mapk8ip3	Myt1l	Ddb1	Neat1		Gjc3
Tril	Net1			mt-Co1	Nbea	Ddc	Nipa1		Gltp
Ttyh1	Nfkbia			mt-Cytb	Ncald	Dgkz	Nkx6-2		Gm15440
Usp2	Nostrin			mt-Nd1	Ncdn	Dhcr24	Nmral1		Gnb2
Zbtb20	Ostf1			mt-Nd2	Ncs1	Diras1	Npc1		Gnb4
	Palmd			mt-Nd4	Ndrg4	Disp2	Omg		Gng12
	Pcmtd1			mt-Nd5	Necab2	Dlk1	Opalin		Golga7
	Pecam1			mt-Rnr1	Nefh	Dnajc5	Otud7b		Gpr17
	Pglyrp1			Mycbp2	Negr1	Dnajc6	Pacs2		Gramd3
	Pltp			Myh10	Nptn	Dnm1	Pak1		Gsto1
	Podxl			Nap1l3	Nrn1	Dos	Pcdh9		Hadha
	Pomp			Nap1l5	Nrsn1	Dpp6	Pde4b		Hip1r
	Prom1			Napg	Nrxn1	Dscam	Pex5l		Hmgcr
	Ptprb			Nat8l	Nsf	Dst	Pigyl		Hmgcs1
	Ptprg			Nceh1	Nsg1	Dusp8	Pip4k2a		Hsd17b12
	Ramp2			Ncoa7	Nsmf	Dync1i1	Pla2g16		Ick
	Rasgrp3			Ncs1	Ntng1	Dzank1	Plin3		Idh1
	Rgcc			Ndn	Ogfrl1	Dzip3	Plp1		Ifi27
	Rgs12			Nefh	Olfm1	Eef1a2	Pmp22		Igsf11
	S100a13			Nefl	Pacsin1	Elavl2	Ppp1r14a		Il1rap
	S1pr1			Nefm	Pclo	Elavl4	Prdx1		Ilk
	Sdpr			Nf2	Pcp4	Eml2	Prr5l		Inppl1
	Sema3c			Nrsn1	Pdp1	En1	Psat1		Itpr2
	Sgms1			Nrsn2	Plcb4	Eno2	Ptgds		Jam3
	Sh3bgrl3			Nsf	Plekhg1	Enpp5	Ptprd		Jmy
	Slc16a2			Nsg1	Ppm1l	Ensa	Rhog		Josd2
	Slc2a1			Ntm	Ppp3ca	Epb4.1l1	Rhou		Kank1
	Slc30a1			Pacsin1	Ppp3r1	Epha4	Rnf13		Kazn
	Slc39a10			Pclo	Prkcd	Epha5	Rnf130		Kif1bp
	Slc3a2			Pde4a	Prkce	Erbb4	Rnf7		Klhl2
	Slc6a6			Peg13	Ptpn3	Erc2	S1pr5		Klhl5
	Slc7a5			Peg3	Ptpn4	Evl	Sccpdh		Kndc1
	Slc9a3r2			Plxna4	Rab3a	Extl3	Scd2		Ktn1
	Slco1a4			Pnmal2	Rab6b	Fam155a	Schip1		Lap3
	Slco1c1			Podxl2	Ramp3	Fam184a	Sec11c		Lcorl
	Snx3			Ppargc1a	Rap1gap	Fam210b	Sept4		Lgi3
	Spock2			Ppp3r1	Rasgrp1	Fbxw7	Sept7		Llgl1
	Sptbn1			Prkce	Rbfox1	Fgf13	Sept8		Lrrtm2
	Srgn			Pura	Rbfox3	Flywch1	Serpinb1a		Lsamp
	Sri			Pygo1	Reep2	Foxp2	Sez6l2		Man1a
	St3gal6			Rab3a	Rgs16	Gaa	Sgk1		Map7
	Tagln2			Rasgrf1	Rgs7bp	Gabbr1	Shisa4		Mapre1
	Tek			Rbfox2	Rgs8	Gap43	Slain1		March8
	Tinagl1			Rbfox3	Rims1	Gatsl2	Slc38a2		Marcks
	Tm4sf1			Resp18	Rims3	Gbf1	Slc48a1		Marcksl1
	Tmem204			Rgs17	Rnf112	Gdap1	Sox2ot		Mfsd2a
	Tmsb10			Rnf14	Rnf152	Glg1	Spg20		Mgll
	Tpm3			Rph3a	Rora	Gls	Spock1		Mical3
	Tpm4			Rufy3	Rorb	Gm15800	Spock3		Morf4l2
	Tsc22d1			Runx1t1	RP24-68G17.4	Gm23935	Stmn4		Mpzl1
	Tspan13			Scg5	Rph3a	Gmps	Sypl		Msmo1
	Tspan5			Scn1a	Rundc3a	Gnal	Sys1		Myrf
	Uaca			Scn8a	Scg5	Gnao1	Taldo1		Ncam2
	Utrn			Scrt1	Scn1b	Gnaq	Tmbim1		Nckap5
	Vwa1			Sept3	Scn2b	Gnaz	Tmcc3		Ncor2
	Wasf2			Sh3bp1	Sept3	Gng2	Tmeff1		Ndnl2
	Wfdc1			Slc12a5	Sez6	Gng3	Tmem125		Nfasc
	Ybx1			Slc32a1	Shox2	Gnl3l	Tmem151a		Nfkbib
				Slc38a1	Slc17a6	Got1	Tmem229a		Nlk
				Slc6a17	Slc24a2	Got2	Tmem63a		Nras
				Snap25	Slc6a17	Gpr158	Tmem88b		Osbpl1a
				Snap47	Sncb	Gpr162	Tnfaip6		Pacs2
				Snap91	Snhg11	Gprasp1	Tppp3		Padi2
				Sncb	Snhg14	Gprasp2	Trf		Pak4
				Snhg14	Spock1	Gria2	Trim59		Papss1
				Snrpn	Spock3	Gria3	Ttll7		Parp1
				Sorl1	Srcin1	Grik3	Ttyh2		Parvb
				Srrm3	Stmn3	Grik5	Tubb4a		Pcbp4
				Ssbp3	Strbp	Grin1	Vmp1		Pcdh17
				St3gal5	Stxbp1	Grip2	Wipi1		Pcdh7
				Stmn3	Syne1	Habp4	Wscd1		Pcyt2
				Strbp	Syngr1	Hdac11	Ywhaq		Pdcd4
				Stx1b	Syp	Helz	Zdhhc20		Pdgfa
				Stxbp1	Syt7	Hpcal4			Peli1
				Sult4a1	Tanc2	Hsp90ab1			Pfn2
				Susd4	Tcf7l2	Hspa4l			Phactr1
				Syn1	Tenm1	Huwe1			Phldb1
				Syn2	Tenm2	Ids			Pigyl
				Syngr1	Thsd7a	Impact			Pik3r3
				Synj1	Thy1	Insig1			Pim3
				Syp	Tnnt1	Ip6k1			Plat
				Syt2	Tspyl4	Iqsec1			Plcb1
				Tanc2	Tubb3	Jph4			Plekha1
				Tcf25	Unc80	Kcnab2			Pllp
				Tenm2	Usp2	Kcnd3			Plxnb3
				Tmem59l	Vamp2	Kcnma1			Polr3e
				Tmx4	Ywhah	Kcnq1ot1			Pop4
				Trim2	Ywhaz	Kcnq2			Ppdpf
				Tspyl4	Zfhx3	Kif21a			Ppp1r16b
				Ttbk2	Zfp804a	Kif3a			Ppp2r3a
				Ttc3	Zic1	Kif5c			Prex1
				Tuba4a	Zmat4	Klhl1			Prickle1
				Tubb3		L1cam			Prkcsh
				Ube2o		Larp1			Prkcz
				Usp29		Lbh			Prom1
				Vamp1		Lmo4			Psmd6
				Zbtb7a		Lpgat1			Pus7
				Zcchc18		Lpin2			Qk
				Zwint		Lrrc16b			Rab10
						Luc7l			Rab31
						Ly6h			Rab33a
						Lyrm9			Ralgds
						Madd			Rap1a
						Mafg			Rap2a
						Magee1			Rasgef1b
						Map1b			Rassf10
						Map2k4			Reep5
						Map9			Rell1
						Mapk8ip2			Rnd2
						Mapk9			Rnf122
						Mapre3			Rras2
						Meg3			Rtn4
						Mfsd6			S1pr5
						Micu3			Sc5d
						Mllt11			Scarb2
						Mpped2			Schip1
						Msi2			Scrg1
						Mycbp2			Scrn1
						Myh10			Secisbp2l
						Myo5a			Sema3d
						Nap1l3			Sema4d
						Napb			Sema5a
						Napg			Sema6a
						Nbea			Setd8
						Ncam1			Sh3gl3
						Ncoa7			Sh3glb1
						Ncs1			Shisa4
						Ndn			Sirt2
						Nefh			Slc12a2
						Nicn1			Slc1a1
						Nlgn1			Slc22a23
						Nmt2			Slc35b2
						Nos1ap			Slc44a1
						Nptxr			Slc6a8
						Nr4a2			Smad7
						Nrsn1			Snrpd1
						Nrsn2			Snx15
						Nrxn2			Snx18
						Nsg2			Snx30
						Ntn1			Sox10
						Ntsr1			Sox2ot
						Nwd2			Sox4
						Oprk1			Sox8
						Pacsin1			Specc1
						Pak3			Sqle
						Pbx1			Stam
						Pbx3			Strn
						Pcdh10			Stxbp3
						Pcdh19			Sulf2
						Pclo			Taldo1
						Pcsk2			Thra
						Pde2a			Tjp2
						Pdpk1			Tm7sf3
						Peg3			Tmbim1
						Pfkp			Tmcc3
						Pgm2l1			Tmeff2
						Pianp			Tmem108
						Pkia			Tmem125
						Plcxd2			Tmem132b
						Pld3			Tmem141
						Plxna4			Tmem163
						Pmepa1			Tmem2
						Podxl2			Tnfrsf21
						Pou3f2			Tnik
						Ppfia2			Tns3
						Ppme1			Tpd52
						Ppp1r9b			Tppp
						Ppp2r4			Tprn
						Prkaca			Trio
						Prkar1b			Tsc22d4
						Prkar2a			Tspan15
						Prkca			Tspan2
						Prkce			Tssc4
						Prrc2b			Tuba1a
						Psd			U2af1
						Psd3			Ubl3
						Psip1			Usp16
						Ptpn5			Usp22
						Ptprf			Ust
						Ptprn			Utp11l
						Ptprs			Vat1
						Ptpru			Vgll4
						Pygo1			Vps37a
						Rab3a			Wdfy1
						Rab3c			Wscd1
						Rab3gap1			Ywhaq
						Rab6b			Zfp365
						Rabgap1l			Znrf1
						Rangap1			Zswim6
						Rap1gds1
						Rasgrf2
						Rbfox2
						Rbfox3
						Rbms3
						Rcan3
						Reep1
						Reep2
						Resp18
						Ret
						Rgs2
						Rian
						Rims1
						Rims3
						Rit2
						Rnf14
						Robo2
						Rogdi
						Rph3a
						Rreb1
						Rtn1
						Rufy2
						Rundc3a
						Rusc1
						Satb1
						Scamp1
						Scamp5
						Scg2
						Scn2a1
						Scn2b
						Scn3a
						Scn3b
						Scrn1
						Sema6d
						Sept3
						Sept6
						Sez6l
						Sfxn1
						Sgip1
						Sh3bp1
						Slc10a4
						Slc12a5
						Slc18a2
						Slc24a3
						Slc35f1
						Slc38a1
						Slc4a3
						Slc6a3
						Slitrk4
						Smarca1
						Smim13
						Snap47
						Snap91
						Snca
						Sncb
						Sncg
						Snhg14
						Sobp
						Sorl1
						Spats2l
						Sphkap
						Srrm3
						Ssbp3
						Stard4
						Stmn2
						Stmn3
						Stx1b
						Stxbp1
						Sult4a1
						Sv2b
						Sv2c
						Syn1
						Syngr1
						Syngr3
						Synj1
						Syp
						Syt13
						Syt4
						Taf1
						Tagln3
						Tcaf1
						Tceal5
						Tcf25
						Tecpr1
						Tenm2
						Th
						Tigar
						Tmem127
						Tmem178b
						Tmem179
						Tmem255a
						Tmem63b
						Tmx2
						Tmx4
						Tnpo2
						Tom1l2
						Tox2
						Ttyh3
						Tuba4a
						Tubb2a
						Tubb3
						Ubash3b
						Ube2o
						Ube4b
						Ubr4
						Uchl1
						Uhmk1
						Unc13a
						Usp29
						Usp5
						Vamp2
						Vat1
						Vsnl1
						Wars
						Wdr6
						Wdr7
						Wipi2
						Ywhag
						Zbtb4
						Zcchc18
						Zdbf2
						Zdhhc2
						Zer1
						Zfhx2
						Zfhx3
						Zfp462
						Zwint
						Zyg11b
