## Supplemental Table 8 for "Single nuclei chromatin profiling of ventral midbrain reveals cell identity transcription factors and cell type-specific gene regulatory variation"

### Sheet: Sheet0
© 2000-2020 QIAGEN. All rights reserved.
Upstream Regulator	Expr Fold Change	Molecule Type	Predicted Activation State	Activation z-score	p-value of overlap	Target Molecules in Dataset	Mechanistic Network
OGA		enzyme	Inhibited	-2.673	0.0347	AZGP1,C1QB,Ccl9,CH25H,COLEC11,FGFR4,GABRA2,GP9,HK3,HPGD,IFIT3,ITGA2,TEKT5,Zfp459
IRF3		transcription regulator	Inhibited	-2.572	0.00579	ABCC2,HLA-F,IFI16,IFIH1,IFIT3,LCN2,Ms4a4c (includes others),NOS2,Trim30a/Trim30d,ZBP1	80 (10)
RELA		transcription regulator	Inhibited	-2.388	0.32	BCL2A1,EOMES,IGHM,IL22,IL7R,NOS2,SAA1,SELE,Serpina3g (includes others),SHBG
IKBKE		kinase	Inhibited	-2.236	0.0078	HLA-A,IFI16,IFIH1,IFIT3,NOS2	96 (11)
Tnf (family)		group	Inhibited	-2.011	0.0256	BCL2A1,DUOX1,LCN2,NOS2,SAA1,SELE,SHBG
TNFRSF1A		transmembrane receptor		-1.996	0.197	IL22,LCN2,NOS2,SAA1,SELE
LEP		growth factor		-1.991	0.26	APOA2,BCL2A1,CCNA2,CYP11A1,CYP24A1,CYP2E1,ITGAX,MMP12,NOS2,NPW,SELE
NOS2	-1.132	enzyme		-1.977	0.00115	AZGP1,BCL2A1,Ccl9,CYP2E1,H2-T10,IFIT3,LCN2,MYH6,MYL2,NOS2,Slfn2	102 (10)
Pro-inflammatory Cytokine		group		-1.951	0.00198	ABCC2,HP,LCN2,NOS2,SELE,SPINT1
EIF2AK2		kinase		-1.926	0.121	BCL2A1,NOS2,REC8,SELE
EBF1		transcription regulator		-1.914	0.255	Ccl9,IGHM,Ly6a (includes others),RAG1
TLR3		transmembrane receptor		-1.882	4.68e-05	AIM2,Apol11b (includes others),Apol7e (includes others),BFSP2,CCL17,GBP3,IFI16,Ifi202b,IFI44L,IFIH1,IFIT3,LCN2,NOS2,SELE,SLPI,Wfdc18	95 (13)
NFKBIA		transcription regulator		-1.79	5.01e-05	AZGP1,BCL2A1,BUB1B,CARD10,Ccl9,CCNA2,CH25H,EOMES,FGFR4,GBP3,Gm21596/Hmgb1,GZMK,HLA-A,HMGA1,IFI16,IL7R,ITGA2,LCN2,NOS2,SELE,SFRP1,Slfn2	109 (14)
CTNNB1		transcription regulator		-1.78	0.197	ABHD12B,CCNA2,COL4A6,CYP11A1,CYP24A1,CYP2E1,EOMES,IGHM,KIF23,MPZ,MYH6,NOS2,NPHS2,PAX1,SAA1,SFN,SFRP1,SP6,TDGF1
Ifnar		group		-1.675	0.00228	AIM2,HLA-A,HLA-E,IFI16,IFIH1,IFIT3,ZBP1	100 (13)
TBX21		transcription regulator		-1.664	0.00213	EOMES,IL21,IL22,IL7R,PDCD1,STAT4	87 (8)
IRF7		transcription regulator		-1.606	2.88e-05	GBP3,IFI16,IFI44L,IFIH1,IFIT3,ITGAX,LILRA5,Ly6a (includes others),MICB,Ms4a4c (includes others),Trim30a/Trim30d,TRIM5,ZBP1	76 (9)
IL21	3.253	cytokine		-1.381	9.11e-06	CCL17,EOMES,GBP6,HLA-DRB5,IFI16,IFIT3,IL21,IL7R,MMP12,NOS2,PDCD1,Serpina3g (includes others),SLFN13,STAT4	110 (13)
HNF1A		transcription regulator		-1.358	0.0425	ABCC2,Akr1c19,APOA2,CYP2E1,FGL1,FUT10,GLP1R,HAL,MSH5,NPC1L1,PCSK9,PLG,SLPI,SULT1C2,Ugt1a7c
cytokine		group		-1.357	0.00978	ANG,C5AR1,CCR6,Ly6a (includes others),MMP12,NOS2,SAA1,SELE
SPI1		transcription regulator		-1.268	0.00201	CCL17,CCNA2,CCR6,EPX,HK3,IFI44L,IFIT3,IL21,IL7R,LILRB3,NOS2,RAG1,SP6
TCF4		transcription regulator		-1.242	0.000688	AMHR2,ARHGAP4,CCNA2,DMP1,GIMAP4,GP9,IFI16,Ly6a (includes others),NOS2,Serpina3g (includes others),SLC66A3,ZBP1
PLAU		peptidase		-1.217	0.00198	ANG,C5AR1,MMP12,PLG,SLFN13,SLPI
Ifn		group		-1.193	0.000568	CH25H,HLA-A,IFI16,Ifi202b,IFIH1,LCN2,NOS2,TLR1,ZBP1	63 (8)
GATA3		transcription regulator		-1.182	0.0325	CYP11A1,EOMES,EVPL,IL22,IL7R,PDCD1,RAG1,SLPI,STAT4
IFNAR1		transmembrane receptor		-1.179	3.31e-05	Apol11b (includes others),Apol7e (includes others),CCL17,Ccl9,CH25H,HLA-A,IFI16,IFIH1,IFIT3,Ly6a (includes others),Ms4a4c (includes others),NOS2	94 (11)
RARA		ligand-dependent nuclear receptor		-1.129	0.0466	1700097N02Rik,ABCC2,CCNA2,CD84,FGFR4,H4C3,HOXA1,IFI44L,IL21,IL22,KIF23,PTTG1
YY1		transcription regulator		-1.109	0.0449	BUB1B,CCNA2,CD22,CYP24A1,H4C3,HLA-DRA,KIF23,let-7,MYH6,TNNI1
IL7		cytokine		-1.108	0.024	IGHM,IL21,IL22,IL7R,Ly6a (includes others),PDCD1,RAG1
IL22	-5.009	cytokine		-1.104	0.00988	CCL17,CYP2E1,HP,IL22,LCN2,NOS2,SAA1	38 (3)
CEBPA		transcription regulator		-1.067	0.0147	APLNR,BCL2A1,Ccl9,CCNA2,CYP11A1,EVPL,GP9,HMGA1,HP,HPGD,ITGAX,LCN2,LEFTY1,Ly6a (includes others),RAG1,SAA1
CHUK		kinase		-1.024	0.00831	Ccl9,CH25H,GBP3,HLA-A,IFI16,IL22,LCN2,SELE,SFRP1,Slfn2	91 (10)
IFNA2		cytokine		-1.023	0.018	HLA-A,HLA-E,IFI16,IFI44L,IFIH1,IFIT3,PTTG1,REC8,STAT4,ZBP1
IKBKB		kinase		-1.003	0.000439	CCL17,Ccl27a,Ccl9,CCNA2,CH25H,GBP3,HLA-A,IFI16,KIF23,LCN2,NOS2,RAG1,SELE,SFRP1,Slfn2	97 (12)
IFNE		cytokine		-1	0.00928	IFIH1,STAT4,TRIM5,ZBP1
TET2		enzyme		1	0.000806	4930412C18Rik,APOBR,C5AR1,HAL,IFI16,IFIT3,ITGA2,ITGAX,SPINT1
TAB1		enzyme		1	0.00193	CH25H,IFIH1,SAA1,SELE
AHR		ligand-dependent nuclear receptor		1.05	0.0474	CCNA2,ENO1,Gm21596/Hmgb1,HP,IGHM,IL21,IL22,MYL2,Nat8f5,NOS2,SAA1,Smlr1
IL13		cytokine		1.132	0.0226	BCL2A1,CCL17,Ccl27a,DUOX1,FPR2,IL21,IL31RA,LILRB3,MMP12,NOS2,SLPI,SPINT1,TLR1,VNN1
GATA2		transcription regulator		1.134	0.00148	AZGP1,CSTA,CYP11A1,DDX4,EPX,GCSAM,Gm5111,GP9,HBA1/HBA2,HBQ1,ITGA2,LCN2,Ly6a (includes others),PRRG4,RAG1,RHCE/RHD,TSPO2
IFN alpha/beta		group		1.187	0.000958	HLA-A,IFI16,IFIT3,Ly6a (includes others),NOS2,SLPI,TLR1	89 (9)
STAT6		transcription regulator		1.635	6.27e-05	CCL17,CNR2,FCGR3A/FCGR3B,GBP3,GBP6,H2-T22,HLA-DMB,IFI16,IFIH1,IFIT3,IL31RA,LACC1,Ly6a (includes others),MMP12,Ms4a4c (includes others),SELE,SELENBP1,STAT4,Trim30a/Trim30d,ZBP1	110 (11)
GATA6		transcription regulator		1.706	0.0128	AMHR2,ATP6V0C,CYP11A1,EVPL,HBA1/HBA2,LEFTY1,MYH6,RBPJL,SLPI
AKT1		kinase		1.809	0.11	BCL2A1,Ccl9,ENO1,LCN2,MYH6,NOS2,PDCD1,PLG,RAG1
EGLN		group		1.816	0.0939	Apol11b (includes others),LCN2,PPP1R3E,SAA1,SELENBP1,Serpina3g (includes others)
NR3C1		ligand-dependent nuclear receptor		1.886	1	ANGPTL7,APOA2,CARD10,CYP11A1,IFIH1,IL7R,MYOC,NOS2,SELE,SRD5A2,TLR1,Trim30a/Trim30d
IL12 (family)		group		1.947	0.0107	CCR6,FCGR3A/FCGR3B,GIMAP4,IL21,IL22,PDCD1,STAT4
BAX		transporter		1.98	0.019	H2-T10,HLA-A,MMP12,TRIM6-TRIM34
SP110		transcription regulator	Activated	2	0.23	ACP1,IFIH1,IFIT3,TRIM5
HOXA10		transcription regulator	Activated	2	0.462	CSTA,CYP2E1,LCN2,SCOC
MAPK1		kinase	Activated	2.01	0.0205	CD84,CSTA,DMP1,DNAH7,HBA1/HBA2,HLA-E,IFI16,IFIH1,IFIT3,MSH5,NOS2,Serpina3g (includes others),TRIM5
ESR2		ligand-dependent nuclear receptor	Activated	2.01	0.131	BSND,CCNA2,CYP11A1,Fbxw21 (includes others),FGF19,HPGD,ITGA2,MYH6,NOS2,OOEP,SELE,THBS4
ADORA2A		G-protein coupled receptor	Activated	2.213	0.123	CCL17,HBA1/HBA2,NOS2,PDCD1,SELE
HRAS		enzyme	Activated	2.219	1	CCNA2,CSTA,CYP24A1,Ifi202b,IL7R,let-7,NOS2,PCDHGA11,Serpina3g (includes others)
EBI3		cytokine	Activated	2.377	1.14e-06	CCR6,EOMES,HLA-A,HLA-DMB,HLA-DOB,HLA-DRA,IL21,IL22,PDCD1	87 (8)
ACOX1		enzyme	Activated	2.421	0.0605	ACAA1,HAL,HLA-DRB5,LCN2,SELENBP1,SLC22A25
IL27		cytokine	Activated	2.424	0.000144	CCR6,EOMES,HLA-A,HLA-DMB,HLA-DOB,HLA-DRA,HLA-E,HPGD,IL21,IL22,NOS2	118 (14)
